# The effect of pre-resection obesity on post-resection body composition after 75% small bowel resection in rats

**DOI:** 10.1101/2020.11.11.377945

**Authors:** Neesha S. Patel, Ujwal R. Yanala, Shruthishree Aravind, Roger D. Reidelberger, Jon S. Thompson, Mark A. Carlson

## Abstract

**Background:** In patients with short bowel syndrome, an elevated pre-resection Body Mass Index may be protective of post-resection body composition. We hypothesized that rats with diet-induced obesity would lose less lean body mass after undergoing massive small bowel resection compared to non-obese rats.

**Methods:** Rats (CD®IGS; age = 2 mo; N = 80) were randomly assigned to either a high-fat (obese rats) or a low-fat diet (non-obese rats), and fed ad lib for six months. Each diet group then was randomized to either underwent a 75% distal small bowel resection (massive resection) or small bowel transection with re-anastomosis (sham resection). All rats then were fed ad lib with an intermediate-fat diet (25% of total calories) for two months. Body weight and quantitative magnetic resonance-determined body composition were monitored.

**Results:** Preoperative body weight was 884 ± 95 *vs*. 741 ± 75 g, and preoperative percent body fat was 35.8 ± 3.9 *vs*. 24.9 ± 4.6%; high-fat *vs*. low fat diet, respectively (p < 0.0001); preoperative diet type had no effect on lean mass. Regarding total body weight, massive resection produced an 18% *vs*. 5% decrease in high-fat vs. low-fat rats respectively, while sham resection produced a 2% decrease *vs*. a 7% increase, respectively (p < 0.0001, preoperative *vs*. necropsy data). Sham resection had no effect on lean mass; after massive resection, both high-fat and low-fat rats lost lean mass, but these changes were not different between the latter two rat groups.

**Conclusion:** The high-fat diet and low-fat diet induced obesity and marginal obesity, respectively. The massive resection produced greater weight loss in high-fat rats compared to low-fat rats. The type of dietary preconditioning had no effect on lean mass loss after massive resection. A protective effect of pre-existing obesity on lean mass after massive intestinal resection was not demonstrated.
