## Supplementary material for "The effect of pre-resection obesity on post-resection body composition after 75% small bowel resection in rats": Fig. S8

### Sheet: Pre-Diet Induct
Rat no.	Weight (g)	Body fat (g)	%Body fat	Diet
1	370.6	40.91	11.0389	LF
2	362.7	41.93	11.5605	LF
3	380.8	40.08	10.5252	LF
4	376.7	44.97	11.9379	LF
5	340.7	32.49	9.53625	LF
6	399.7	37.01	9.25944	LF
7	424.4	51.32	12.0924	LF
8	358.6	39.36	10.976	LF
9	413.4	49.03	11.8602	LF
10	406.7	45.73	11.2442	LF
11	400.3	39.66	9.90757	LF
12	419.3	45.3	10.8037	LF
13	392.2	44.44	11.331	LF
14	361.7	30.34	8.38817	LF
15	403.6	42.53	10.5377	LF
16	401.9	52.44	13.048	LF
17	398.4	39.1	9.81426	LF
18	388.3	36.32	9.35359	LF
19	393.5	41.15	10.4574	LF
20	374.4	34.6	9.24145	LF
21	371.6	37.32	10.0431	LF
22	380.6	42.53	11.1745	LF
23	368.2	43.49	11.8115	LF
24	407.2	56.15	13.7893	LF
25	405.7	46.61	11.4888	LF
26	401.2	47.83	11.9217	LF
27	394.2	35.83	9.08929	LF
28	395.7	40.28	10.1794	LF
29	374.3	39.79	10.6305	LF
30	381.6	41.12	10.7757	LF
31	415.7	39.17	9.42266	LF
32	376.6	45.61	12.111	LF
Mean	388.766	42.0137	10.7922
SD	19.7222	5.67251	1.21796
Max	424.4	56.15	13.7893
Min	340.7	30.34	8.38817
N	32	32	32
Rat no.	Weight (g)	Body fat (g)	%Body fat	Diet
33	388.4	39.83	10.2549	HF
34	381.5	39.05	10.2359	HF
35	393.3	37.38	9.5042	HF
36	388.5	37	9.52381	HF
37	394.4	46.76	11.856	HF
38	385.7	38.35	9.94296	HF
39	371.2	39.82	10.7274	HF
40	358.2	43.24	12.0715	HF
41	390.1	37.13	9.51807	HF
42	373.5	40.99	10.9746	HF
43	412.8	49.04	11.8798	HF
44	383.2	50.02	13.0532	HF
45	409.5	43.98	10.7399	HF
46	373.8	35.85	9.59069	HF
47	360.2	31.01	8.60911	HF
48	365.9	45.73	12.498	HF
49	365.3	38.39	10.5092	HF
50	385.7	38.67	10.0259	HF
51	394.4	39.4	9.98986	HF
52	354.5	31.01	8.74753	HF
53	395.2	40.78	10.3188	HF
54	362.9	43.91	12.0998	HF
55	375.9	42.91	11.4153	HF
56	362.2	37.88	10.4583	HF
57	369	39.28	10.645	HF
58	378.5	40.6	10.7266	HF
59	395.3	41	10.3719	HF
60	395.8	37.37	9.44164	HF
61	380.8	40.24	10.5672	HF
62	361.1	50.82	14.0737	HF
63	364.6	46.02	12.6221	HF
64	373.3	38.96	10.4366	HF
65	372.9	36.15	9.69429	HF
66	385.8	34.64	8.97875	HF
67	392.7	43.26	11.016	HF
68	383.6	43.81	11.4208	HF
69	406.2	38.03	9.36238	HF
70	389.9	37.62	9.64863	HF
71	408.3	39.53	9.68161	HF
72	402.6	47.13	11.7064	HF
73	391.2	42.49	10.8615	HF
74	381.9	44.75	11.7177	HF
75	403.2	41.11	10.1959	HF
76	411.7	48.3	11.7318	HF
77	418.4	46.29	11.0636	HF
78	403.4	51.38	12.7367	HF
79	388.8	40.44	10.4012	HF
80	378.4	39.22	10.3647	HF
Mean	384.66	41.1785	10.7086
SD	16.0721	4.66502	1.17594
Max	418.4	51.38	14.0737
Min	354.5	31.01	8.60911
N	48	48	48
t-test	0.310286	0.474236	0.759434
(HF vs. LF)
