## Supplementary material for "The effect of pre-resection obesity on post-resection body composition after 75% small bowel resection in rats": Fig. S9

### Sheet: S9A. Randomization
Exp. Group	1	2	3	4
Diet	HFD	HFD	LFD	LFD
Resection	Sham	Massive	Sham	Massive
Subject number	39	37	2	1
	43	40	5	3
	46	42	6	4
	48	44	9	8
	53	45	11	10
	54	49	12	17
	55	50	13	18
	56	59	14	19
	57	65	15	20
	62	68	16	21
	63	69	25	22
	64	70	26	23
	74	71	29	24
	75	77	30	28
	76	78	31	32
Fig. S9A. Results of randomization of rats after dietary induction phase. After the 6-mo diet induction phase and prior to resection, the 30 heaviest rats in each group (HFD vs. LFD) were utilized for randomization to sham or massive resection. The rat subject numbers shown correspond to Fig. S8. This process produced four experimental groups (N = 15 rats per group, prior to resection): 1 = HFD S…
HFD = High Fat Diet
LFD = Low Fat Diet
Sham = intestinal transection & anastomosis without resection
Massive = 75% distal small intestinal resection

### Sheet: S9B. Weight
TOTAL BODY WEIGHT
Group 1, HFD Sham	TOTAL BODY WEIGHT
Activity	Pre-Diet (g)	Preoperative (g)	Necropsy (g)	∆, Necrop – Preop (g)	∆%	paired t-test
Time (day)	0	175	242	242	242	(Preop v. Necrop)
39	371.2	825.3	791.2	-34.1	-4.13183	0.0381486
43	412.8	1015.9	913.1	-102.8	-10.1191
48	365.9	717.6	728.5	10.9	1.51895
53	395.2	792.1	797.5	5.4	0.681732
54	362.9	1038.1	1032.6	-5.5	-0.529814
55	375.9	897.6	863.3	-34.3	-3.8213
56	362.2	789.8	793.4	3.6	0.455812
57	369	1015.4	1006.5	-8.9	-0.876502
62	361.1	738.6	702.6	-36	-4.87409
63	364.6	953.4	928.7	-24.7	-2.59073
64	373.3	728.9	762.9	34	4.66456
74	381.9	886.9	831.8	-55.1	-6.21265
75	403.2	911.3	871.7	-39.6	-4.34544
76	411.7	967	994.9	27.9	2.88521
Mean	379.35	876.993	858.479	-18.5143	-1.94966
SD	18.6264	112.324	104.687	35.9736	3.9508
Group 2, HFD Massive
37	394.4	1030.5	660.5	-370	-35.9049	1.90772e-06
40	358.2	771.1	610.8	-160.3	-20.7885
42	373.5	782.3	575.7	-206.6	-26.4093
44	383.2	862	669.1	-192.9	-22.3782
49	365.3	749.5	560.3	-189.2	-25.2435
50	385.7	841.3	733.6	-107.7	-12.8016
59	395.3	922.7	771.5	-151.2	-16.3867
65	372.9	881.4	759.1	-122.3	-13.8757
68	383.6	928	711.5	-216.5	-23.3297
69	406.2	1003.6	899	-104.6	-10.4225
70	389.9	901.6	708	-193.6	-21.4729
71	408.3	775.9	762.8	-13.1	-1.68836
77	418.4	905.8	769.8	-136	-15.0144
78	403.4	973.8	854.2	-119.6	-12.2818
Mean	388.45	880.679	717.564	-163.114	-18.4284
SD	17.296	89.0436	97.3669	80.136	8.41404
Group 3, LFD Sham
2	362.7	669.1	681.1	12	1.79345	1.2233e-05
5	340.7	652	698	46	7.05521
6	399.7	750.3	798.8	48.5	6.46408
9	413.4	837.4	862.1	24.7	2.94961
11	400.3	747.8	804.1	56.3	7.52875
14	361.7	633.4	633.9	0.5	0.0789391
15	403.6	906.8	965.3	58.5	6.45126
16	401.9	697.5	753.5	56	8.02867
25	405.7	731.2	786.4	55.2	7.54923
26	401.2	782.7	835.8	53.1	6.78421
29	374.3	717.6	782.1	64.5	8.98829
30	381.6	704	776.8	72.8	10.3409
31	415.7	769.2	879.7	110.5	14.3656
Mean	389.423	738.385	789.046	50.6615	6.79832
SD	23.087	75.2406	87.8488	27.5709	3.68024
Group 4, LFD Massive
1	370.6	657.6	599	-58.6	-8.91119	0.000129542
3	380.8	836.2	801.9	-34.3	-4.10189
4	376.7	660.4	588.6	-71.8	-10.8722
8	358.6	659.8	653.6	-6.2	-0.939679
10	406.7	693.5	647.6	-45.9	-6.6186
17	398.4	694.4	660.9	-33.5	-4.82431
18	388.3	688.4	648.6	-39.8	-5.78152
19	393.5	750.6	652.6	-98	-13.0562
20	374.4	812.9	799.6	-13.3	-1.63612
21	371.6	770.6	757.5	-13.1	-1.69997
22	380.6	702	698.3	-3.7	-0.527066
23	368.2	636.3	596.4	-39.9	-6.27063
24	407.2	745.4	744.2	-1.2	-0.160987
28	395.7	800.1	721.7	-78.4	-9.79878
32	376.6	670.6	655.1	-15.5	-2.31136
Mean	383.193	718.587	681.707	-36.88	-5.16737
SD	14.5083	63.1647	69.5362	29.4736	4.07359
ANOVA
(Groups 1 – 4)	0.45	0.27	0.22	<0.0001	<0.0001
Unpaired t-test
1 v. 2				8.17055e-07	2.45359e-07
3 v. 4				7.42958e-09	6.95181e-09
1 v. 3				4.24251e-06	1.6764e-06
2 v. 4				2.2946e-06	4.41778e-06

### Sheet: S9C. Body Fat
BODY FAT
Group 1, HFD Sham	BODY FAT						PERCENT BODY FAT
Activity	Preoperative (g)	Necropsy (g)	∆, Necrop – Preop (g)	∆%	paired t-test		%Body Fat, preop	%Body Fat, necrop	paired t-test
Time (day)	175	242	242	242	(Preop v. Necrop)		175	242	(Preop v. Necrop)
39	258.59	250.09	-8.5	-3.28706	0.147803		31.3328	31.6089	0.387199
43	380.97	280.93	-100.04	-26.2593			37.5007	30.7666
48	175.61	194.4	18.79	10.6998			24.4719	26.685
53	281.84	301.87	20.03	7.10687			35.5814	37.852
54	421.87	404.84	-17.03	-4.03679			40.6387	39.2059
55	345.58	345.37	-0.21	-0.0607674			38.5004	40.0058
56	276.76	285.61	8.85	3.19772			35.0418	35.9982
57	374.49	368.95	-5.54	-1.47935			36.881	36.6567
62	317.97	281.83	-36.14	-11.3659			43.0504	40.1124
63	382.78	390.02	7.24	1.89143			40.1489	41.9963
64	232.32	252.55	20.23	8.70782			31.8727	33.1039
74	300.16	277.97	-22.19	-7.39272			33.8437	33.4179
75	289.03	272.44	-16.59	-5.73989			31.7162	31.2539
76	382.94	386.94	4	1.04455			39.6008	38.8924
Mean	315.779	306.701	-9.07857	-1.92668			35.7273	35.5397
SD	69.2609	62.5611	31.1709	9.36183			4.8473	4.4676
Group 2, HFD Massive
37	368.62	152.84	-215.78	-58.5372	2.37121e-09		35.771	23.14	5.23937e-09
40	296.71	167.96	-128.75	-43.3925			38.4788	27.4984
42	242.16	82.95	-159.21	-65.7458			30.9549	14.4085
44	327.78	164.59	-163.19	-49.7864			38.0255	24.5987
49	241.27	85	-156.27	-64.7698			32.1908	15.1704
50	303.17	208.18	-94.99	-31.3323			36.0359	28.3779
59	345.33	196.89	-148.44	-42.985			37.426	25.5204
65	273.94	167.71	-106.23	-38.7786			31.0801	22.0933
68	359.08	180.7	-178.38	-49.677			38.694	25.397
69	378.86	249.14	-129.72	-34.2396			37.7501	27.713
70	285.12	118.52	-166.6	-58.4315			31.6238	16.7401
71	292.08	212.08	-80	-27.3898			37.644	27.8028
77	297.52	175.92	-121.6	-40.8712			32.8461	22.8527
78	406.79	316.83	-89.96	-22.1146			41.7735	37.0908
Mean	315.602	177.094	-138.509	-44.8608			35.7353	24.1717
SD	50.4027	61.3971	38.2058	13.6671			3.40787	5.97164
Group 3, LFD Sham
2	159.05	196.91	37.86	23.8038	3.02974e-07		23.7707	28.9106	5.55262e-08
5	129.51	172.09	42.58	32.8778			19.8635	24.6547
6	216.31	262.52	46.21	21.3629			28.8298	32.8643
9	283.83	315.85	32.02	11.2814			33.8942	36.6373
11	141.86	191	49.14	34.6398			18.9703	23.7533
14	115.64	126.71	11.07	9.57281			18.257	19.989
15	233.68	287.62	53.94	23.0828			25.7697	29.7959
16	182.01	244.65	62.64	34.4157			26.0946	32.4685
25	207.55	251.49	43.94	21.1708			28.3848	31.9799
26	239.93	309.94	70.01	29.1793			30.6541	37.083
29	170.06	217.66	47.6	27.9901			23.6984	27.8302
30	207.52	274.77	67.25	32.4065			29.4773	35.372
31	180.31	266.92	86.61	48.0339			23.4412	30.3422
Mean	189.789	239.856	50.0669	26.9091			25.4697	30.1293
SD	47.8981	56.0579	18.9568	10.2765			4.74353	5.12307
Group 4, LFD Massive
1	185.84	170.14	-15.7	-8.44813	0.00122745		28.2603	28.404	0.00663705
3	257.7	235.51	-22.19	-8.61079			30.818	29.369
4	189.89	137.01	-52.88	-27.8477			28.7538	23.2773
8	183.45	198.63	15.18	8.27473			27.8039	30.3901
10	180.32	158.84	-21.48	-11.9122			26.0014	24.5275
17	139.46	123.6	-15.86	-11.3724			20.0835	18.7018
18	110.77	71.84	-38.93	-35.1449			16.0909	11.0762
19	155.04	85.34	-69.7	-44.9561			20.6555	13.0769
20	203.37	210.68	7.31	3.59443			25.0178	26.3482
21	197	204.87	7.87	3.99492			25.5645	27.0455
22	138.85	137.89	-0.96	-0.691394			19.7792	19.7465
23	134.24	99.74	-34.5	-25.7002			21.097	16.7237
24	259.64	197.27	-62.37	-24.0217			34.8323	26.5077
28	217.65	163.72	-53.93	-24.7783			27.2028	22.6853
32	158.6	138.76	-19.84	-12.5095			23.6505	21.1815
Mean	180.788	155.589	-25.1987	-14.6753			25.0408	22.6041
SD	43.1539	48.3751	26.4929	15.4083			4.89887	5.836
ANOVA
(Groups 1 – 4)	<0.0001	<0.0001	<0.0001	<0.0001			<0.0001	<0.0001
Unpaired t-test
1 v. 2	0.496943	4.14679e-06	1.54028e-10	2.00281e-10			0.497987	2.65461e-06
3 v. 4	0.302647	0.000114831	2.67589e-09	4.84802e-09			0.408234	0.0006595
1 v. 3	5.76864e-06	0.00369616	1.86379e-06	2.75231e-08			4.51365e-06	0.00356563
2 v. 4	1.22018e-08	0.151165	3.03716e-10	3.35073e-06			1.40627e-07	0.240435

### Sheet: S9D. Lean Mass
LEAN MASS
Group 1, HFD Sham	LEAN MASS						PERCENT LEAN MASS
Activity	Preoperative (g)	Necropsy (g)	∆, Necrop – Preop (g)	∆%	paired t-test		%Lean Mass, preop	%Lean Mass, necrop	paired t-test
Time (day)	175	242	242	242	(Preop v. Necrop)		175	242	(Preop v. Necrop)
39	493.7	478.26	-15.44	-3.12741	0.331928		59.8207	60.4474	0.0800908
43	545.87	552.19	6.32	1.15778			53.7327	60.4742
48	444.71	476.86	32.15	7.22943			61.9719	65.4578
53	445.63	437.96	-7.67	-1.72116			56.2593	54.9166
54	523.73	529.5	5.77	1.10171			50.4508	51.2783
55	479.41	453.49	-25.92	-5.40665			53.4102	52.5298
56	458.41	446.44	-11.97	-2.6112			58.0413	56.2692
57	530.46	549.24	18.78	3.54032			52.2415	54.5693
62	374.5	374.69	0.19	0.0507343			50.704	53.3291
63	473.71	458	-15.71	-3.31637			49.6864	49.3162
64	438.67	454.46	15.79	3.59952			60.1825	59.5701
74	509.3	482.07	-27.23	-5.34655			57.4247	57.955
75	533.44	515.46	-17.98	-3.37058			58.5362	59.1327
76	507.1	519.99	12.89	2.5419			52.4405	52.2656
Mean	482.76	480.615	-2.145	-0.405608			55.3502	56.2508
SD	47.311	48.9483	18.0481	3.76428			4.03718	4.45603
Group 2, HFD Massive
37	492.27	451.65	-40.62	-8.25157	7.1619e-05		47.77	68.38	1.13598e-05
40	418.24	393.22	-25.02	-5.98221			54.2394	64.3779
42	483.5	433.88	-49.62	-10.2627			61.8049	75.3656
44	460.12	433.25	-26.87	-5.83978			53.3782	64.7512
49	450.22	432.18	-18.04	-4.00693			60.0694	77.1337
50	477.66	466.57	-11.09	-2.32174			56.7764	63.6001
59	496.28	505.67	9.39	1.89208			53.7856	65.5437
65	530.89	519.97	-10.92	-2.05692			60.2326	68.4982
68	488.97	464.91	-24.06	-4.92055			52.6907	65.3422
69	537.91	520.33	-17.58	-3.2682			53.598	57.8788
70	538.26	528.06	-10.2	-1.89499			59.7005	74.5847
71	515.34	483.65	-31.69	-6.14934			66.4184	63.4046
77	527.31	514.98	-12.33	-2.33828			58.2148	66.8979
78	487.07	468.84	-18.23	-3.74279			50.0175	54.8864
Mean	493.146	472.654	-20.4914	-4.22456			56.3355	66.4746
SD	35.1541	41.2691	14.4595	3.01885			5.03421	6.21241
Group 3, LFD Sham
2	433.57	429.87	-3.7	-0.85338	0.374404		64.799	63.1141	2.97536e-07
5	457.62	464.07	6.45	1.40947			70.1871	66.4857
6	465.76	464.77	-0.99	-0.212556			62.0765	58.1835
9	486.52	473.21	-13.31	-2.73576			58.0989	54.8904
11	523.89	538.16	14.27	2.72385			70.0575	66.927
14	457.7	446.85	-10.85	-2.37055			72.2608	70.4922
15	585.31	578.72	-6.59	-1.1259			64.5468	59.9523
16	458.16	447.84	-10.32	-2.25249			65.686	59.4346
25	461.59	474.72	13.13	2.84452			63.1277	60.3662
26	474.38	464.08	-10.3	-2.17126			60.6082	55.5252
29	478.78	491.85	13.07	2.72986			66.7196	62.8884
30	434.53	437.21	2.68	0.616758			61.723	56.2835
31	519.3	539.15	19.85	3.82245			67.5117	61.2879
Mean	479.778	480.808	1.03	0.18654			65.1848	61.2178
SD	41.7094	44.7672	11.3337	2.31699			4.12762	4.69267
Group 4, LFD Massive
1	413.66	374.02	-39.64	-9.58275	0.000112933		62.9045	62.4407	0.0752557
3	510.54	505.26	-5.28	-1.0342			61.0548	63.0079
4	414.71	402.33	-12.38	-2.98522			62.7968	68.3537
8	417.62	395.33	-22.29	-5.33739			63.2949	60.485
10	461.46	432.66	-28.8	-6.24106			66.5407	66.8098
17	498.64	479.15	-19.49	-3.90863			71.8088	72.4996
18	509.68	517.26	7.58	1.48721			74.0383	79.7502
19	525.74	505.67	-20.07	-3.81748			70.0426	77.4854
20	530.65	518.84	-11.81	-2.22557			65.2786	64.8874
21	509.94	488.17	-21.77	-4.26913			66.1744	64.4449
22	509.18	504.32	-4.86	-0.954476			72.5328	72.2211
23	447	435.7	-11.3	-2.52796			70.2499	73.055
24	525.47	490.08	-35.39	-6.73492			70.495	65.8533
28	500.61	492.53	-8.08	-1.61403			62.5684	68.2458
32	454.72	448.79	-5.93	-1.3041			67.8079	68.5071
Mean	481.975	466.007	-15.9673	-3.40331			67.1726	68.5365
SD	42.7845	47.6487	12.5703	2.77383			4.16209	5.53198
ANOVA
(Groups 1 – 4)	0.84	0.79	0.0004	0.0004			<0.0001	<0.0001
Unpaired t-test
1 v. 2			0.0031773	0.00323171			0.286354	1.66427e-05
3 v. 4			0.000466909	0.000532927			0.108518	0.0004566
1 v. 3			0.296201	0.315075			7.57535e-07	0.00461999
2 v. 4			0.187794	0.225883			4.38608e-07	0.176448
